# Electron transport chain biogenesis activated by a JNK-insulin-Myc relay primes mitochondrial inheritance in *Drosophila*

**DOI:** 10.1101/642314

**Authors:** Zong-Heng Wang, Yi Liu, Vijender Chaitankar, Mehdi Pirooznia, Hong Xu

## Abstract

Oogenesis features an enormous increase in mitochondrial mass and mtDNA copy number, which are required to furnish mature eggs with adequate mitochondria and to curb the transmission of deleterious mtDNA variants. Quiescent in dividing germ cells, mtDNA replication initiates upon oocyte determination in the *Drosophila* ovary, which necessitates active mitochondrial respiration. However, the underlying mechanism for this dynamic regulation remains unclear. Here, we show that an feedforward insulin-Myc loop promotes mitochondrial respiration and biogenesis by boosting the expression of electron transport chain subunits and factors essential for mtDNA replication and expression, and mitochondrial protein import. We further reveal that transient activation of JNK enhances the expression of insulin receptor and initiates the insulin-Myc signaling loop. Importantly, this signaling relay ensures sufficient mtDNA in eggs and limits the transmission of a deleterious mtDNA mutation. Our study demonstrates cellular mechanisms that couple mitochondrial biogenesis and inheritance with oocyte development.
