## Supplementary material for "Electron transport chain biogenesis activated by a JNK-insulin-Myc relay primes mitochondrial inheritance in *Drosophila*": Table S1

### Sheet: Sheet1
Table 1 Candidate RNAi screen driven by nos-Gal4
	CG #	Genes	RNAi lines	% germarium with defective ETC
control		luciferase	31603	5
Hg	CG11561	smo	27037	10
Hg	CG2125	ci	64928	4
Hippo	CG11228	hpo	33614	0
Hippo	CG8544	sd	29352	0
Hippo	CG12072	wts	34064	7
Hippo	CG4005	yki	31965	3
IIS/TORC1	CG5686	chico #1	28329	60
IIS/TORC1	CG5686	chico #2	36788	85
IIS/TORC1	CG4006	akt1	33615	degeneration
IIS/TORC1	CG3143	foxo	32427	3
IIS/TORC1	CG5092	tor1 #1	33951	degeneration
IIS/TORC1	CG5092	tor1 #2	34639	degeneration
IIS/TORC1	CG10539	s6k #1	42572	30
IIS/TORC1	CG10539	s6k #2	41702	18
JAK/STAT	CG5993	upd 1	28722	0
JAK/STAT	CG33542	upd 3	28575	4
JAK/STAT	CG14226	dome	31474	10
JAK/STAT	CG4257	stat92E	33637	7
EGFR/MAPK	CG10079	egfr	31525	10
EGFR/MAPK	CG2845	raf	31038	10
EGFR/MAPK	CG12559	rl	31524	0
EGFR/MAPK	CG5475	p38a	27316	25
EGFR/MAPK	CG7393	p38b	29405	10
Notch	CG3936	n	31383	10
Notch	CG3497	su(H)	28900	25
TGF-β	CG11062	actβ	29597	9
TGF-β	CG9885	dpp	31531	5
TGF-β	CG5562	gbb	34898	0
TGF-β	CG1775	med	31928	10
TGF-β	CG14026	tkv	31040	0
JNK	CG12919	egr #1	55276	20
JNK	CG12919	egr #2	58993	19
JNK	CG7908	tace #1	v106335	22
JNK	CG7908	tace #2	v2733	24
JNK	CG6531	wgn	55275	5
JNK	CG10176	grnd #1	v104538	64
JNK	CG10176	grnd #2	v43454	77
JNK	CG5680	bsk	31323	60
JNK	CG2275	jra	31595	70
JNK	CG33956	kay	33379	13
Wnt/Wingless	CG4889	wg	31249	50
Wnt/Wingless	CG5912	arr	31473	3
Wnt/Wingless	CG17697	fz	31036	7
Wnt/Wingless	CG9739	fz2	27568	0
Wnt/Wingless	CG18361	dsh #1	31306	8
Wnt/Wingless	CG18361	dsh #2	31307	7
Wnt/Wingless	CG2621	sgg	35364	5
Toll	CG5490	tl	31044	0
Toll	CG6667	dl	36650	3
Toll	CG4201	ikkβ	57751	10
IMD	CG8995	pgrp-LE	60038	35
IMD	CG5576	imd	38933	40
IMD	CG11992	rel	28943	15
Steroid hormone	CG1765	ecR	9327	25
Steroid hormone	CG4380	usp	27258	6
G protein-coupled receptor	CG17678	cta	51848	28
G protein-coupled receptor	CG12232	Gαf	43201	21
G protein-coupled receptor	CG10060	Gαi	35407	14
G protein-coupled receptor	CG2204	Gαo	34653	27
G protein-coupled receptor	CG17759	Galphaq	63987	36
G protein-coupled receptor	CG17760	CG17760	64919	8
G protein-coupled receptor	CG30054	CG30054	51823	4
G protein-coupled receptor	CG2835	Galphas	50704	8
G protein-coupled receptor	CG4379	Pka-C1	35169	26
G protein-coupled receptor	CG12066	Pka-C2	55859	7
G protein-coupled receptor	CG6622	Pkc53E	55864	12
G protein-coupled receptor	CG1954	Pkc98E	35275	8
G protein-coupled receptor	CG4379	pka-C1	31277	10
Cell-cell adhesion	CG13521	robo1	35768	11
Cell-cell adhesion	CG5481	robo2	34589	9
Cell-cell adhesion	CG5423	robo3	44539	4
Cell-cell adhesion	CG3352	fat	34970	0
Cell-cell adhesion	CG3722	shg	27689	60
Cell-cell adhesion	CG11579	arm	31304	80
Cell-cell adhesion	CG7100	CadN	41982	22
Cell-cell adhesion	CG1560	mys	33642	27
Cell-cell adhesion	CG1762	Itgbn	61916	8
Cell-cell adhesion	CG11059	Cals	25839	12
Cell-cell adhesion	CG11895	stan	35050	10
Cell-cell adhesion	CG42783	aPKC	35140	degeneration
Glycolysis	CG15400	g-6-p	57218	0
Glycolysis	CG7254	glyP	33634	15
Glycolysis	CG6904	glyS	50956	10
ETC/Mitobiogenesis	CG5703	ND-24	51855	43
ETC/Mitobiogenesis	CG6666	SdhC	53281	20
ETC/Mitobiogenesis	CG14724	cova	27548	100
ETC/Mitobiogenesis	CG9809	srl #1	33914	45
ETC/Mitobiogenesis	CG9809	srl #2	33914	60
ETC/Mitobiogenesis	CG3114	ewg	31104	15
ETC/Mitobiogenesis	CG6338	Ets97D	36635	4
ETC/Mitobiogenesis	CG7404	ERR	61937	23
ETC/Mitobiogenesis	CG16944	sesB	36661	4
ETC/Mitobiogenesis	CG17743	pho	35206	21
Energy sensing	CG9374	Lkb1	35151	17
Energy sensing	CG3051	AMPKα	25931	5
Sirtuins	CG5216	Sirt1	53697	degeneration
Sirtuins	CG5085	Sirt2	36868	38
Sirtuins	CG3187	Sirt4	36588	4
Sirtuins	CG6284	Sirt6	36801	27
Sirtuins	CG11305	Sirt7	36802	15
Calcium-dependent protein kinase/phosphatase	CG1495	CaMKI	35362	7
Calcium-dependent protein kinase/phosphatase	CG18069	CaMKII	35330	9
Calcium-dependent protein kinase/phosphatase	CG17528	CG17528	42575	21
Calcium-dependent protein kinase/phosphatase	CG17698	CG17698	35733	39
Calcium-dependent protein kinase/phosphatase	CG17342	Lk6	35352	25
Calcium-dependent protein kinase/phosphatase	CG9819	CanA-14F	58249	20
Calcium-dependent protein kinase/phosphatase	CG4209	CanB	27307	12
Calcium-dependent protein kinase/phosphatase	CG11217	CanB2	38971	15
Calcium-dependent protein kinase/phosphatase	CG9842	Pp2B-14D	40872	12
Metabolism related transcriptional factors	CG45051	sima	33894	23
Metabolism related transcriptional factors	CG11987	tgo	53351	29
Metabolism related transcriptional factors	CG8669	crc	25985	19
Metabolism related transcriptional factors	CG7450	CrebA	42562	38
Metabolism related transcriptional factors	CG6103	CrebB	63681	15
Metabolism related transcriptional factors	CG44246	Atf-2	60124	26
Metabolism related transcriptional factors	CG11405	Atf3	26741	30
Metabolism related transcriptional factors	CG3136	Atf6	26211	19
Metabolism related transcriptional factors	CG6272	Irbp18	33652	11
Miscellaneous	CG33336	p53	41638	14
Miscellaneous	CG15010	ago	34802	4
Miscellaneous	CG5794	puf	62477	4
Miscellaneous	CG2028	CkIalpha	35153	43
Miscellaneous	CG2048	dco	35134	degeneration
Miscellaneous	CG10798	Myc	51454	100
Miscellaneous	CG2086	drpr	36732	14
Miscellaneous	CG2248	rac1	28985	5
Miscellaneous	CG8053	eIF-1A	29316	60
Miscellaneous	CG12196	egg	31352	15
Miscellaneous	CG11290	enok	42941	50
Miscellaneous	CG3025	mof	58281	0
Miscellaneous	CG31196	14-3-3e	31497	0
