## Supplementary material for "Electron transport chain biogenesis activated by a JNK-insulin-Myc relay primes mitochondrial inheritance in *Drosophila*": Table S3

### Sheet: Sheet1
Cyt-b-RB-2	Sequence	Position		Cyt-c1-RA	Sequence	Position		mt:CoIII-RA	Sequence	Position		COX4-RA	Sequence	Position		InR-RA	Sequence	Position
1	aggatgggaatttcgtaaaggt	9		1	acaacgtcttcctcttcttc	14		1	atttgagtgtgtagacat	1		1	acaatgtgaccagaggga	17		1	gcttgttgaaaatgccgcaa	81
2	atctactaaagcattattggca	42		2	ccaatcgccaatcgaatcaa	52		2	tccactaaatgaaaaggg	21		2	agggccattttctcacag	56		2	aactaacattggcttgctgc	183
3	tgaaatattaattggagctggt	66		3	tttaaggaaactctgcgggc	74		3	gttaatggtcatggacta	42		3	cggagcacagcactgttg	83		3	aaactcagtcttgtggttgc	241
4	acataatccaagtaatgatcca	102		4	ccggagttttaatttctgcg	105		4	ttatagctccgatagctc	62		4	ctcttgggcagctgagag	110		4	ttgtgacagtcgcattgttg	569
5	gtatagctaaaaataatccggt	142		5	gaatcttcgcaatgtcgctg	134		5	tactatacctgatacagt	82		5	ttgtccagtgtgtggacg	152		5	agttctccagctgattgaag	636
6	agctagattaatatcagctgtg	168		6	gatttcagcaatctcaagcc	157		6	atcatattgatgaaatca	103		6	cagccgtagccaacgatc	185		6	cggtcagttttggaaagctt	717
7	tcaaccataattaacgtctcga	213		7	gatcagcttcttgttgccac	236		7	acctaatacaaataatga	124		7	acgcgatccgcgtagcag	215		7	gtagacgaccaaggcatatc	839
8	aaaatgatgcaccgttagcatg	250		8	tgctccagggcgtagataag	292		8	gttaaaatagtaataata	144		8	acggcgggcagagggtag	236		8	tggatcgtagcttgtgaagt	885
9	tgaaccgtaataaattcctcgt	300		9	tggtccaaagcgtcgaagag	373		9	ctcgtcatcattgatata	164		9	ttggtgggctcacggaag	257		9	cgatgcagttatttctgcac	1188
10	ctccaattaatcaagttggagt	331		10	gagcacacctgcttgtacac	418		10	tgttccttctcgtgatac	184		10	cgcgcagagcgttgatct	277		10	gtgatacattgtccgttgta	1426
11	cctataaaagctgttcctatta	371		11	ggtaggcaatgtattgcatc	450		11	taagtatgtaatccttgg	204		11	cttcttccagtctccctg	303		11	cgctttcacgtttaatgctg	1611
12	tatttgtcctcaaggtaatacg	396		12	tgggtgacaccaaccagatt	472		12	gtaaaccaatagttactg	224		12	ttgatctcctgggtgctg	323		12	tccgtaggtcaaatgaacca	1697
13	gtaattacagtagctcctcaaa	422		13	aggacgagtgtagtagttgc	557		13	aaataaaattattcctca	244		13	gaagctggcgcggtacag	345		13	acttttgtcgtgacgttcag	2053
14	tatacctaagtaagggatagct	456		14	gatacggcgatgggaagtag	591		14	aataaaacttctgataaa	264		14	gacctcggcgatagtctg	366		14	cgcgcggatccttaaaaaca	2112
15	caaatccacctcataatcattg	487		15	gaggataagcaccgttgttg	636		15	gctcaaaaaaatctcaca	285		15	caggtggagcttccactc	399		15	ccgtacggatcgatcatatg	2155
16	tcgagttaaagtggcattatca	513		16	cgacacgatgtagctcagat	659		16	gtgataaacttctgtgaa	308		16	cggcgcagaagaggagtg	424		16	gtagctccatgttacgttaa	2420
17	ggattattagatcctgtttgat	605		17	gtgagcagcgagaagatgta	700		17	tgctcctaattcaatagc	328		17	tgttcatcagtacggcca	454		17	aaaatagcgcgttagcacgc	2456
18	tctcccaataaatttggtctaa	737		18	cggcaggagcatcatggtag	723		18	attcctataggaggtcat	348		18	gcagctcatcgtacacga	475		18	acgatcatcgtattcctgac	2648
19	tgttactaaaggatttgctgga	774		19	tacgggttgaagtactgacc	760		19	gaaatggattaaatgaga	368		19	tggtgctcctcatcgaag	500		19	ttgcaacgcgttctcaaact	2687
20	tatcattctggttgaatatggg	800		20	aaacctgcgccatggaaatg	795		20	gctgtatttaataaagga	390		20	gtcgatgatgcgctgcag	528		20	tcttgcttttccgaatgttt	2724
21	agatcgtaaaatagcataagca	831		21	tactcgatgacctcgttgta	817		21	actcctgaagctaataaa	411		21	gtgacggggttgatttcc	548		21	tctgatttgtcagacgatcc	2746
22	taactcctcctaatttatttgg	856		22	cggaagtccacttcaggaaa	888		22	ggtgggctcaagttacag	431		22	tcccacttggaggtcaat	569		22	gcattagaatcgagagctgc	2779
23	aggataaaattgaatccctcgg	939		23	aatcaccttgatcagcagct	932		23	attattttctataagtct	451		23	tccacttcttgttctcgt	589		23	tataggtattttcgtcgtcc	2940
24	gagctccaattcaagttaataa	1003		24	cggtcaggaagccaaggatg	954		24	ccttgagtagtctgtgaa	471		24	acgacagcgcacttagtt	609		24	gtttgttggaggacaagtct	2970
25	atacataaggttcttcaactgg	1027		25	ccgcttaatgtaatacgaga	977		25	gtaaaactgtaaaaaata	491		25	atcacacacaatcgcgga	635		25	tttgatttggtggcaattcc	3012
26	tacaacagttagaatttgtcca	1053		26	acttgagcgacgaccacttg	999		26	aattgtaaaatagattcc	511		26	acacatagacgtcggcta	658		26	taccacgaagatagcgtagc	3068
27	catcattttgtaattaatgggt	1097		27	ggcacgaacacaatcttccg	1021		27	atatattcataagcttga	531		27	aggcagcagccataactt	705		27	tggggatttcttctctacag	3090
				28	tcaaacattctacttctcct	1043		28	caatagtaaatggagctt	551						28	ctacttttaggtccatgact	3204
				29	gcatttcttcacaccatcaa	1071		29	tgatccataaattgagtc	571						29	cttcttttcttccacttgat	3338
				30	ttattagtcggtaaagccgc	1100		30	cctgttgctataaaaaat	591						30	agccgaacagggaaacgatc	3555
				31	gtggttttggtttttgctta	1134		31	atacatgaattccgtgaa	611						31	ttcacctctgtgttcatatg	3619
				32	gatgttgcttgttcacttgt	1156		32	taaaaaagttgttccgat	631						32	ctgaatgatgttctctcgca	3686
				33	gaacattgacttggtggttg	1178		33	tgtcgtagtaaacatact	651						33	gaaaggacttcaggataccc	3747
				34	gtgtttatatttttcagcgg	1201		34	ttgagaagtgattattta	671						34	cgtatcgaactccttcatga	3860
				35	ctctcgcatattgggatagt	1225		35	aaaaccaaaatgatgatt	691						35	accgagcaatcttacgacat	3884
				36	tttgaatcgtttggttggct	1247		36	caatatcatgcagctgct	711						36	acttaagatcacccttcttc	3948
				37	gtaggttaccaaggatgttt	1290		37	aaactacatcgacaaaat	731						37	ataagtaggaggctgcacat	4046
				38	gatctttgtttggttaccat	1312		38	tgtgatatataaaaataa	751						38	tcagcaaccatgcaatttcg	4153
				39	cgctcattgaatcttccgat	1334		39	tatcctcctcatcagtaa	771						39	catagatgtcacgggtcatt	4203
				40	tagtctttgtagcctcaatc	1357										40	tcactggcactagagtagac	4300
				41	catcaatcatttcgctaggc	1382										41	gacttgctcgttggaaagtc	4382
				42	accatcatttccgtttattt	1471										42	cctttgcattagtttatgca	4460
				43	cgcctagaaatgattttcca	1495										43	ttcgtaaaggtgtggtagca	4698
																44	tgatccaacgaggagttctg	4732
																45	ctggaaagcagtagccatta	4856
																46	ggatcgtagatctcatatcc	4951
																47	aaatgttgttctccgctgag	5029
																48	gatggagtatagaagcgggg	5410
